# Molecular tracking devices quantify antigen distribution and archiving in the lymph node

**DOI:** 10.1101/2020.08.19.219527

**Authors:** Shannon M. Walsh, Ryan M. Sheridan, Thu Doan, Erin D. Lucas, Brian C. Ware, Rui Fu, Matthew A. Burchill, Jay R. Hesselberth, Beth A Jirón Tamburini

**Affiliations:** Department of Biochemistry and Molecular Genetics, University of Colorado School of Medicine, Aurora, CO, USA; Department of Medicine, Division of Gastroenterology and Hepatology, University of Colorado School of Medicine, Aurora, CO, USA; Immunology Graduate Program, University of Colorado School of Medicine, Aurora, CO, USA; RNA Bioscience Initiative, University of Colorado School of Medicine, Aurora, CO, USA; Department of Immunology and Microbiology, University of Colorado School of Medicine, Aurora, CO, USA

**Keywords:** Single-cell mRNA sequencing, lymph node, antigen processing, vaccination, antigen archiving, lymphatic endothelial cell, dendritic cell, nuclease resistant

## Abstract

Live, attenuated vaccines generate humoral and cellular immune memory, increasing the duration of protective immune memory. We previously found that antigens derived from vaccination or viral infection persist within lymphatic endothelial cells (LECs) beyond the clearance of the infection, a process we termed “antigen archiving”. Technical limitations of fluorescent labeling have precluded a complete picture of antigen archiving across cell types in the lymph node. We developed a “molecular tracking device” to follow the distribution, acquisition, and retention of antigen in the lymph node. We immunized mice with an antigen conjugated to a nuclease-resistant DNA tag and used single-cell mRNA sequencing to quantify its abundance in lymph node hematopoietic and non-hematopoietic cell types. At early and late time points after vaccination we found antigen acquisition by dendritic cell populations (DCs), associated expression of genes involved in DC activation and antigen processing, and antigen acquisition and archiving by LECs as well as unexpected stromal cell types. Variable antigen levels in LECs enabled the identification of caveolar endocytosis as a mechanism of antigen acquisition or retention. Molecular tracking devices enable new approaches to study dynamic tissue dissemination of antigens and identify new mechanisms of antigen acquisition and retention at cellular resolution *in vivo*.
