## Supplemental Table 1 for "Molecular tracking devices quantify antigen distribution and archiving in the lymph node"

### Sheet: Sheet1
Oligo	Sequence	Source	Length	GC Content (%)	Melt Temp (°C)	Molecular Weight (g/mol)	Extinction Coefficient (L mol-1 cm-1)	Notes
Antigen Tag 1	/5AmMC6/*A*G*A*C*G*T*G*T*G*C*T*C*T*T*C*C*G*A*T*C*T*N*N*N*C*C*T*G*A*A*T*T*C*G*A*G*N*N*N*G*C*T*C*A*C*C*T*A*T*T*A*G*C*G*G*C*T*A*A*G*G*/3Bio/	IDT	61	52.5	71	20359	572050	N represent random nucleotide; * represent phosphorothioate linkage
Antigen Tag 2	/5AmMC6/AGACGTGTGCTCTTCCGATCTNNNGCAGATATCCTGNNNGCTCACCTATTAGCGGCTAAGG/3Bio/	IDT	61	52.5	71	19363.2	573150	N represent random nucleotide
Antigen Tag 3	/5AmMC6/*A*G*A*C*G*T*G*T*G*C*T*C*T*T*C*C*G*A*T*C*T*N*N*N*T*C*A*G*G*T*A*C*C*T*G*A*N*N*N*G*C*T*C*A*C*C*T*A*T*T*A*G*C*G*G*C*T*A*A*G*G*/3Bio/	IDT	61	52.5	70.8	20359	573550	N represent random nucleotide; * represent phosphorothioate linkage
qPCR F primer	GTCAGATGTGTATAAGAGACAGACTACGNNNNNNNNNNCCTTAGCCGCTAATAGGTGAGC	IDT	60	48.3	68.5	18572.6	596925	N represent random nucleotide
qPCR R primer	AGACGTGTGCTCTTCCGATC	IDT	20	55	56.9	6084	183900	same as cDNA additive R primer
cDNA additive F primer	GCAGCGTCAGATGTGTATAAGAGACAG	IDT	27	48.1	58.7	8397.5	280400
cDNA additive R primer	AGACGTGTGCTCTTCCGATC	IDT	20	55	56.9	6084	183900	same as qPCR R primer
GEX library PCR F indexed P5	AATGATACGGCGACCACCGAGATCTACACXXXXXXXXTCTTTCCCTACACGACGCTC							X represent sample index sequence
GEX library PCR R indexed P7	CAAGCAGAAGACGGCATACGAGATXXXXXXXXGTGACTGGAGTTCAGACGTGT							X represent sample index sequence
Antigen library PCR F indexed P5	AATGATACGGCGACCACCGAGATCTACACXXXXXXXXTCGTCGGCAGCGTCAGATGTGTATAAGAGACAG							X represent sample index sequence
Antigen library PCR R indexed P7	CAAGCAGAAGACGGCATACGAGATXXXXXXXXGTGACTGGAGTTCAGACGTGTGCTCTTCCGATCT							X represent sample index sequence
