## Supplemental Table 2 for "Molecular tracking devices quantify antigen distribution and archiving in the lymph node"

### Sheet: Myeloid_Day_2
Sample	Cell type 1	n cells 1	frac cells 1	Median rel ova 1	Cell type 2	Median rel ova 2	method	alternative	statistic	estimate	conf.low	conf.high	p.value	p_adj
Myeloid Cells (Day 2)	B cell	124	0.015146	0.75	CCR7hi Mig cDC1	8.13889	Wilcoxon rank sum test with continuity correction	two.sided	8165.5	-6.6111	-8.61117	-4.88891	2.46736e-42	5.18146e-41
Myeloid Cells (Day 2)	B cell	124	0.015146	0.75	cDC2 Tbet-	9.63889	Wilcoxon rank sum test with continuity correction	two.sided	76582.5	-7.94449	-12.1112	-5.33328	2.07486e-36	4.35721e-35
Myeloid Cells (Day 2)	B cell	124	0.015146	0.75	CCR7hi Langerhans	2.19444	Wilcoxon rank sum test with continuity correction	two.sided	7841	-1.22223	-1.6111	-0.944485	3.68426e-19	7.73694e-18
Myeloid Cells (Day 2)	B cell	124	0.015146	0.75	CCR7hi Mig cDC2	3.13889	Wilcoxon rank sum test with continuity correction	two.sided	83988.5	-2.00006	-3.11106	-1.27772	9.24309e-19	1.94105e-17
Myeloid Cells (Day 2)	B cell	124	0.015146	0.75	cDC1	0.638889	Wilcoxon rank sum test with continuity correction	two.sided	18439	0.111104	-0.0555272	0.222227	0.135863	1
Myeloid Cells (Day 2)	CCR7hi Langerhans	285	0.0348113	2.19444	CCR7hi Mig cDC1	8.13889	Wilcoxon rank sum test with continuity correction	two.sided	41315.5	-4.88883	-6.38881	-3.72226	1.24253e-34	2.60931e-33
Myeloid Cells (Day 2)	CCR7hi Langerhans	285	0.0348113	2.19444	cDC2 Tbet-	9.63889	Wilcoxon rank sum test with continuity correction	two.sided	306064	-6.3334	-8.83337	-4.44446	9.23984e-32	1.94037e-30
Myeloid Cells (Day 2)	CCR7hi Langerhans	285	0.0348113	2.19444	cDC1	0.638889	Wilcoxon rank sum test with continuity correction	two.sided	54358.5	1.05561	0.833304	1.33337	2.08918e-16	4.38728e-15
Myeloid Cells (Day 2)	CCR7hi Langerhans	285	0.0348113	2.19444	T cell	1.08333	Wilcoxon rank sum test with continuity correction	two.sided	124386	0.777753	0.555518	0.999998	2.47767e-12	5.20311e-11
Myeloid Cells (Day 2)	CCR7hi Langerhans	285	0.0348113	2.19444	CCR7hi Mig cDC2	3.13889	Wilcoxon rank sum test with continuity correction	two.sided	314920	-0.722265	-1.38885	-0.27782	0.000187411	0.00393564
Myeloid Cells (Day 2)	CCR7hi Mig cDC1	593	0.0724319	8.13889	T cell	1.08333	Wilcoxon rank sum test with continuity correction	two.sided	322240	5.27773	4.3889	6.38885	1.98284e-76	4.16397e-75
Myeloid Cells (Day 2)	CCR7hi Mig cDC1	593	0.0724319	8.13889	cDC1	0.638889	Wilcoxon rank sum test with continuity correction	two.sided	131095	5.33334	4.27786	6.77784	1.78616e-49	3.75093e-48
Myeloid Cells (Day 2)	CCR7hi Mig cDC1	593	0.0724319	8.13889	CCR7hi Mig cDC2	3.13889	Wilcoxon rank sum test with continuity correction	two.sided	916193	2.16661	1.61108	2.72228	1.53966e-15	3.23328e-14
Myeloid Cells (Day 2)	CCR7hi Mig cDC1	593	0.0724319	8.13889	cDC2 Tbet-	9.63889	Wilcoxon rank sum test with continuity correction	two.sided	1.05014e+06	-0.500056	-1.44445	0.166618	0.14154	1
Myeloid Cells (Day 2)	CCR7hi Mig cDC2	2554	0.311958	3.13889	cDC2 Tbet-	9.63889	Wilcoxon rank sum test with continuity correction	two.sided	3771470	-2.05559	-2.61113	-1.61114	3.09128e-40	6.49169e-39
Myeloid Cells (Day 2)	CCR7hi Mig cDC2	2554	0.311958	3.13889	T cell	1.08333	Wilcoxon rank sum test with continuity correction	two.sided	1.13146e+06	1.27779	0.944464	1.72222	2.14807e-34	4.51095e-33
Myeloid Cells (Day 2)	CCR7hi Mig cDC2	2554	0.311958	3.13889	cDC1	0.638889	Wilcoxon rank sum test with continuity correction	two.sided	494981	1.55557	1.0556	2.16669	8.16279e-31	1.71418e-29
Myeloid Cells (Day 2)	cDC1	272	0.0332234	0.638889	cDC2 Tbet-	9.63889	Wilcoxon rank sum test with continuity correction	two.sided	210002	-6.4445	-8.72228	-4.66667	1.34107e-57	2.81624e-56
Myeloid Cells (Day 2)	cDC1	272	0.0332234	0.638889	T cell	1.08333	Wilcoxon rank sum test with continuity correction	two.sided	73387.5	-0.277801	-0.444403	-0.166669	7.28795e-07	1.53047e-05
Myeloid Cells (Day 2)	cDC2 Tbet-	3680	0.449493	9.63889	T cell	1.08333	Wilcoxon rank sum test with continuity correction	two.sided	1896483	6.38889	5.16664	7.83337	2.5257e-102	5.30396e-101
Myeloid Cells (Day 2)	T cell	679	0.0829364	1.08333	B cell	0.75	Wilcoxon rank sum test with continuity correction	two.sided	50610	0.277709	0.111152	0.444512	0.000337606	0.00708973

### Sheet: Myeloid_Day_14
Sample	Cell type 1	n cells 1	frac cells 1	Median rel ova 1	Cell type 2	Median rel ova 2	method	alternative	statistic	estimate	conf.low	conf.high	p.value	p_adj
Myeloid Cells (Day 14)	B cell	72	0.014876	1.05556	CCR7hi Mig cDC1	6.75	Wilcoxon rank sum test with continuity correction	two.sided	2406.5	-5.55558	-12.7222	-2.8333	1.40553e-14	6.3249e-13
Myeloid Cells (Day 14)	B cell	72	0.014876	1.05556	cDC2 Tbet-	2.69444	Wilcoxon rank sum test with continuity correction	two.sided	26482	-1.61114	-2.49997	-1.00001	6.10733e-14	2.7483e-12
Myeloid Cells (Day 14)	B cell	72	0.014876	1.05556	CCR7hi Mig cDC2	2.19444	Wilcoxon rank sum test with continuity correction	two.sided	18309	-1.0555	-1.50004	-0.666623	1.20436e-10	5.4196e-09
Myeloid Cells (Day 14)	B cell	72	0.014876	1.05556	cDC1	0.805556	Wilcoxon rank sum test with continuity correction	two.sided	31491.5	0.222262	0.111085	0.388929	0.00106287	0.0478294
Myeloid Cells (Day 14)	B cell	72	0.014876	1.05556	Siglec-H	0.861111	Wilcoxon rank sum test with continuity correction	two.sided	5428.5	0.22223	0.0555485	0.388879	0.0117459	0.528563
Myeloid Cells (Day 14)	B cell	72	0.014876	1.05556	cDC2 Tbet+	1.02778	Wilcoxon rank sum test with continuity correction	two.sided	15359	-7.89498e-06	-0.222182	0.166711	0.915728	1
Myeloid Cells (Day 14)	B cell	72	0.014876	1.05556	Monocyte	1.19444	Wilcoxon rank sum test with continuity correction	two.sided	12337	-0.222204	-0.444384	-5.24543e-05	0.0493467	1
Myeloid Cells (Day 14)	B cell	72	0.014876	1.05556	NK	1.19444	Wilcoxon rank sum test with continuity correction	two.sided	6736.5	-0.142051	-0.333321	0.0554833	0.151802	1
Myeloid Cells (Day 14)	CCR7hi Mig cDC1	177	0.0365702	6.75	cDC1	0.805556	Wilcoxon rank sum test with continuity correction	two.sided	105606	5.72221	4.05563	9.05558	5.22528e-45	2.35138e-43
Myeloid Cells (Day 14)	CCR7hi Mig cDC1	177	0.0365702	6.75	T cell	1.02778	Wilcoxon rank sum test with continuity correction	two.sided	34520.5	5.50007	3.49997	9.6667	9.8211e-27	4.41949e-25
Myeloid Cells (Day 14)	CCR7hi Mig cDC1	177	0.0365702	6.75	cDC2 Tbet+	1.02778	Wilcoxon rank sum test with continuity correction	two.sided	58835	5.00007	2.94438	8.11111	3.5456e-26	1.59552e-24
Myeloid Cells (Day 14)	CCR7hi Mig cDC1	177	0.0365702	6.75	Siglec-H	0.861111	Wilcoxon rank sum test with continuity correction	two.sided	18455	5.72227	3.22227	11.6111	7.73838e-24	3.48227e-22
Myeloid Cells (Day 14)	CCR7hi Mig cDC1	177	0.0365702	6.75	NK	1.19444	Wilcoxon rank sum test with continuity correction	two.sided	29169.5	5.33333	3.16669	9.61112	1.42869e-21	6.42911e-20
Myeloid Cells (Day 14)	CCR7hi Mig cDC1	177	0.0365702	6.75	Monocyte	1.19444	Wilcoxon rank sum test with continuity correction	two.sided	52952.5	4.72226	2.72219	7.61115	3.79688e-21	1.7086e-19
Myeloid Cells (Day 14)	CCR7hi Mig cDC1	177	0.0365702	6.75	CCR7hi Mig cDC2	2.19444	Wilcoxon rank sum test with continuity correction	two.sided	110476	3.6667	1.88892	5.94444	9.54908e-13	4.29709e-11
Myeloid Cells (Day 14)	CCR7hi Mig cDC1	177	0.0365702	6.75	cDC2 Tbet-	2.69444	Wilcoxon rank sum test with continuity correction	two.sided	168506	2.33338	1.00003	4.49996	2.7503e-07	1.23763e-05
Myeloid Cells (Day 14)	CCR7hi Mig cDC2	933	0.192769	2.19444	cDC1	0.805556	Wilcoxon rank sum test with continuity correction	two.sided	512876	1.22225	1.0556	1.38889	1.15892e-81	5.21513e-80
Myeloid Cells (Day 14)	CCR7hi Mig cDC2	933	0.192769	2.19444	T cell	1.02778	Wilcoxon rank sum test with continuity correction	two.sided	162504	1.00003	0.777828	1.27778	5.20316e-26	2.34142e-24
Myeloid Cells (Day 14)	CCR7hi Mig cDC2	933	0.192769	2.19444	cDC2 Tbet+	1.02778	Wilcoxon rank sum test with continuity correction	two.sided	268826	0.833331	0.611166	1.00005	5.24885e-24	2.36198e-22
Myeloid Cells (Day 14)	CCR7hi Mig cDC2	933	0.192769	2.19444	Siglec-H	0.861111	Wilcoxon rank sum test with continuity correction	two.sided	89719.5	1.22217	0.888921	1.55558	1.85261e-23	8.33672e-22
Myeloid Cells (Day 14)	CCR7hi Mig cDC2	933	0.192769	2.19444	NK	1.19444	Wilcoxon rank sum test with continuity correction	two.sided	133852	0.888856	0.611157	1.16665	2.99809e-16	1.34914e-14
Myeloid Cells (Day 14)	CCR7hi Mig cDC2	933	0.192769	2.19444	Monocyte	1.19444	Wilcoxon rank sum test with continuity correction	two.sided	234379	0.611158	0.44447	0.833339	2.23142e-13	1.00414e-11
Myeloid Cells (Day 14)	CCR7hi Mig cDC2	933	0.192769	2.19444	cDC2 Tbet-	2.69444	Wilcoxon rank sum test with continuity correction	two.sided	631928	-0.44448	-0.666619	-0.277758	4.43185e-07	1.99433e-05
Myeloid Cells (Day 14)	cDC1	709	0.146488	0.805556	cDC2 Tbet-	2.69444	Wilcoxon rank sum test with continuity correction	two.sided	214400	-1.77776	-2.05551	-1.55552	6.41096e-119	2.88493e-117
Myeloid Cells (Day 14)	cDC1	709	0.146488	0.805556	Monocyte	1.19444	Wilcoxon rank sum test with continuity correction	two.sided	97704	-0.444411	-0.500059	-0.333281	4.41954e-18	1.98879e-16
Myeloid Cells (Day 14)	cDC1	709	0.146488	0.805556	NK	1.19444	Wilcoxon rank sum test with continuity correction	two.sided	51925	-0.388819	-0.499964	-0.277754	1.44155e-11	6.48699e-10
Myeloid Cells (Day 14)	cDC1	709	0.146488	0.805556	cDC2 Tbet+	1.02778	Wilcoxon rank sum test with continuity correction	two.sided	121939	-0.222257	-0.33331	-0.166637	1.43445e-08	6.45501e-07
Myeloid Cells (Day 14)	cDC1	709	0.146488	0.805556	T cell	1.02778	Wilcoxon rank sum test with continuity correction	two.sided	66880.5	-0.222237	-0.333287	-0.166631	2.93603e-07	1.32122e-05
Myeloid Cells (Day 14)	cDC1	709	0.146488	0.805556	Siglec-H	0.861111	Wilcoxon rank sum test with continuity correction	two.sided	42285	-0.0555545	-0.166617	0.0556177	0.498395	1
Myeloid Cells (Day 14)	cDC2 Tbet-	1541	0.318388	2.69444	cDC2 Tbet+	1.02778	Wilcoxon rank sum test with continuity correction	two.sided	469706	1.27784	1.00003	1.55557	3.80211e-40	1.71095e-38
Myeloid Cells (Day 14)	cDC2 Tbet-	1541	0.318388	2.69444	T cell	1.02778	Wilcoxon rank sum test with continuity correction	two.sided	281508	1.55557	1.22217	2.00002	2.54597e-37	1.14569e-35
Myeloid Cells (Day 14)	cDC2 Tbet-	1541	0.318388	2.69444	Siglec-H	0.861111	Wilcoxon rank sum test with continuity correction	two.sided	153632	1.7777	1.33327	2.38889	1.67134e-29	7.52104e-28
Myeloid Cells (Day 14)	cDC2 Tbet-	1541	0.318388	2.69444	Monocyte	1.19444	Wilcoxon rank sum test with continuity correction	two.sided	414635	1.11108	0.833353	1.38894	4.36813e-26	1.96566e-24
Myeloid Cells (Day 14)	cDC2 Tbet-	1541	0.318388	2.69444	NK	1.19444	Wilcoxon rank sum test with continuity correction	two.sided	234444	1.4444	1.05553	1.88885	1.84045e-25	8.28203e-24
Myeloid Cells (Day 14)	cDC2 Tbet+	430	0.088843	1.02778	Siglec-H	0.861111	Wilcoxon rank sum test with continuity correction	two.sided	31335.5	0.222202	0.0555896	0.333364	0.00289886	0.130449
Myeloid Cells (Day 14)	cDC2 Tbet+	430	0.088843	1.02778	Monocyte	1.19444	Wilcoxon rank sum test with continuity correction	two.sided	77292.5	-0.166625	-0.277823	-0.0555067	0.00984791	0.443156
Myeloid Cells (Day 14)	cDC2 Tbet+	430	0.088843	1.02778	NK	1.19444	Wilcoxon rank sum test with continuity correction	two.sided	42225.5	-0.111095	-0.222267	0.0555403	0.154106	1
Myeloid Cells (Day 14)	cDC2 Tbet+	430	0.088843	1.02778	T cell	1.02778	Wilcoxon rank sum test with continuity correction	two.sided	52723.5	1.28951e-05	-0.11107	0.111143	0.774139	1
Myeloid Cells (Day 14)	Monocyte	401	0.0828512	1.19444	Siglec-H	0.861111	Wilcoxon rank sum test with continuity correction	two.sided	32170.5	0.388953	0.22225	0.555589	7.35756e-07	3.3109e-05
Myeloid Cells (Day 14)	Monocyte	401	0.0828512	1.19444	T cell	1.02778	Wilcoxon rank sum test with continuity correction	two.sided	55445	0.222187	0.0555643	0.333383	0.00240722	0.108325
Myeloid Cells (Day 14)	Monocyte	401	0.0828512	1.19444	NK	1.19444	Wilcoxon rank sum test with continuity correction	two.sided	44647	0.111084	-0.0556032	0.222284	0.26004	1
Myeloid Cells (Day 14)	NK	211	0.043595	1.19444	Siglec-H	0.861111	Wilcoxon rank sum test with continuity correction	two.sided	16902	0.33334	0.222218	0.499942	8.0321e-06	0.000361444
Myeloid Cells (Day 14)	NK	211	0.043595	1.19444	T cell	1.02778	Wilcoxon rank sum test with continuity correction	two.sided	28376	0.16666	1.2572e-05	0.277773	0.040627	1
Myeloid Cells (Day 14)	Siglec-H	124	0.0256198	0.861111	T cell	1.02778	Wilcoxon rank sum test with continuity correction	two.sided	12013.5	-0.22222	-0.333268	-0.0555653	0.00179192	0.0806364
Myeloid Cells (Day 14)	T cell	242	0.05	1.02778	B cell	1.05556	Wilcoxon rank sum test with continuity correction	two.sided	8653.5	-1.79067e-05	-0.166706	0.166623	0.93162	1

### Sheet: Endothelial_Stromal_Day_2
Sample	Cell type 1	n cells 1	frac cells 1	Median rel ova 1	Cell type 2	Median rel ova 2	method	alternative	statistic	estimate	conf.low	conf.high	p.value	p_adj
Endothelial/Stromal Cells (Day 2)	B cell	78	0.146893	0.939394	Ptx3_LEC	250.495	Wilcoxon rank sum test with continuity correction	two.sided	40	-249.556	-358.283	-201.353	1.9369e-24	2.90535e-23
Endothelial/Stromal Cells (Day 2)	B cell	78	0.146893	0.939394	cLEC	92.7172	Wilcoxon rank sum test with continuity correction	two.sided	164	-91.6432	-109.03	-71.3939	7.11488e-24	1.06723e-22
Endothelial/Stromal Cells (Day 2)	B cell	78	0.146893	0.939394	Marco_LEC	6.75758	Wilcoxon rank sum test with continuity correction	two.sided	1119	-5.52253	-147.576	-1.73732	3.15644e-09	4.73466e-08
Endothelial/Stromal Cells (Day 2)	B cell	78	0.146893	0.939394	Epithelial	0.787879	Wilcoxon rank sum test with continuity correction	two.sided	6753.5	0.161615	-3.15148e-05	0.343386	0.0559654	0.839481
Endothelial/Stromal Cells (Day 2)	cLEC	75	0.141243	92.7172	Epithelial	0.787879	Wilcoxon rank sum test with continuity correction	two.sided	11011.5	91.8288	73.1515	106.747	1.24397e-31	1.86596e-30
Endothelial/Stromal Cells (Day 2)	cLEC	75	0.141243	92.7172	T cell	1.06061	Wilcoxon rank sum test with continuity correction	two.sided	6858	91.6565	71.5757	107.616	5.34492e-26	8.01738e-25
Endothelial/Stromal Cells (Day 2)	cLEC	75	0.141243	92.7172	Ptx3_LEC	250.495	Wilcoxon rank sum test with continuity correction	two.sided	1501.5	-150.909	-241.091	-61.0707	3.63645e-05	0.000545468
Endothelial/Stromal Cells (Day 2)	cLEC	75	0.141243	92.7172	Marco_LEC	6.75758	Wilcoxon rank sum test with continuity correction	two.sided	2874	8.08083	-5.43435	55.5152	0.140148	1
Endothelial/Stromal Cells (Day 2)	Epithelial	150	0.282486	0.787879	Ptx3_LEC	250.495	Wilcoxon rank sum test with continuity correction	two.sided	60	-249.707	-356.687	-202.99	3.27533e-31	4.913e-30
Endothelial/Stromal Cells (Day 2)	Epithelial	150	0.282486	0.787879	Marco_LEC	6.75758	Wilcoxon rank sum test with continuity correction	two.sided	1778	-5.7374	-145.96	-2.38378	2.99024e-14	4.48536e-13
Endothelial/Stromal Cells (Day 2)	Epithelial	150	0.282486	0.787879	T cell	1.06061	Wilcoxon rank sum test with continuity correction	two.sided	5475	-0.222179	-0.363581	-0.0808061	0.00333544	0.0500316
Endothelial/Stromal Cells (Day 2)	Marco_LEC	67	0.126177	6.75758	T cell	1.06061	Wilcoxon rank sum test with continuity correction	two.sided	4914	5.49489	1.89895	147.131	1.43305e-09	2.14957e-08
Endothelial/Stromal Cells (Day 2)	Marco_LEC	67	0.126177	6.75758	Ptx3_LEC	250.495	Wilcoxon rank sum test with continuity correction	two.sided	1351	-99.7171	-215.697	-30.5859	7.07487e-05	0.00106123
Endothelial/Stromal Cells (Day 2)	Ptx3_LEC	67	0.126177	250.495	T cell	1.06061	Wilcoxon rank sum test with continuity correction	two.sided	6247	249.434	202.162	357.838	2.32287e-26	3.4843e-25
Endothelial/Stromal Cells (Day 2)	T cell	94	0.177024	1.06061	B cell	0.939394	Wilcoxon rank sum test with continuity correction	two.sided	3827	0.0605882	-0.161561	0.242432	0.621502	1

### Sheet: Endothelial_Stromal_Day_14
Sample	Cell type 1	n cells 1	frac cells 1	Median rel ova 1	Cell type 2	Median rel ova 2	method	alternative	statistic	estimate	conf.low	conf.high	p.value	p_adj
Endothelial/Stromal Cells (Day 14)	B cell	394	0.0860074	1.03	cLEC	82.95	Wilcoxon rank sum test with continuity correction	two.sided	7421	-81.4799	-89.5799	-72.94	1.07053e-189	2.99748e-188
Endothelial/Stromal Cells (Day 14)	B cell	394	0.0860074	1.03	Ptx3_LEC	8.29	Wilcoxon rank sum test with continuity correction	two.sided	91053	-6.89996	-9.44	-4.94002	1.45799e-110	4.08237e-109
Endothelial/Stromal Cells (Day 14)	B cell	394	0.0860074	1.03	fLEC	179.98	Wilcoxon rank sum test with continuity correction	two.sided	17	-178.92	-202.44	-155.4	1.54473e-49	4.32525e-48
Endothelial/Stromal Cells (Day 14)	B cell	394	0.0860074	1.03	Collecting	123.26	Wilcoxon rank sum test with continuity correction	two.sided	2940	-118.48	-150.24	-99.12	2.43047e-32	6.80531e-31
Endothelial/Stromal Cells (Day 14)	B cell	394	0.0860074	1.03	Epithelial	0.93	Wilcoxon rank sum test with continuity correction	two.sided	73224.5	0.119991	0.0399655	0.200063	0.00688857	0.19288
Endothelial/Stromal Cells (Day 14)	B cell	394	0.0860074	1.03	BEC	1.13	Wilcoxon rank sum test with continuity correction	two.sided	61283	-0.079983	-0.179951	0.0200408	0.125906	1
Endothelial/Stromal Cells (Day 14)	BEC	333	0.0726916	1.13	cLEC	82.95	Wilcoxon rank sum test with continuity correction	two.sided	14624.5	-79.46	-87.7799	-70.7401	4.97651e-154	1.39342e-152
Endothelial/Stromal Cells (Day 14)	BEC	333	0.0726916	1.13	Ptx3_LEC	8.29	Wilcoxon rank sum test with continuity correction	two.sided	95103	-6.17998	-8.76006	-4.25994	3.39022e-80	9.49263e-79
Endothelial/Stromal Cells (Day 14)	BEC	333	0.0726916	1.13	fLEC	179.98	Wilcoxon rank sum test with continuity correction	two.sided	280	-178.28	-201.92	-153.84	2.52722e-46	7.07622e-45
Endothelial/Stromal Cells (Day 14)	BEC	333	0.0726916	1.13	Collecting	123.26	Wilcoxon rank sum test with continuity correction	two.sided	2919	-117.5	-149.2	-98.06	3.57431e-29	1.00081e-27
Endothelial/Stromal Cells (Day 14)	BEC	333	0.0726916	1.13	Epithelial	0.93	Wilcoxon rank sum test with continuity correction	two.sided	64438.5	0.199945	0.0800852	0.29999	0.000291458	0.00816083
Endothelial/Stromal Cells (Day 14)	BEC	333	0.0726916	1.13	T cell	0.97	Wilcoxon rank sum test with continuity correction	two.sided	63007	0.140003	0.0400482	0.240054	0.00471512	0.132023
Endothelial/Stromal Cells (Day 14)	cLEC	1344	0.293386	82.95	T cell	0.97	Wilcoxon rank sum test with continuity correction	two.sided	442912	80.8401	71.92	89.44	4.44158e-164	1.24364e-162
Endothelial/Stromal Cells (Day 14)	cLEC	1344	0.293386	82.95	Epithelial	0.93	Wilcoxon rank sum test with continuity correction	two.sided	436230	80.24	71.32	88.72	7.22728e-159	2.02364e-157
Endothelial/Stromal Cells (Day 14)	cLEC	1344	0.293386	82.95	Ptx3_LEC	8.29	Wilcoxon rank sum test with continuity correction	two.sided	1.65658e+06	45.2199	40.18	50.82	2.89176e-113	8.09694e-112
Endothelial/Stromal Cells (Day 14)	cLEC	1344	0.293386	82.95	fLEC	179.98	Wilcoxon rank sum test with continuity correction	two.sided	34067	-89.0799	-114.2	-63.44	3.79272e-12	1.06196e-10
Endothelial/Stromal Cells (Day 14)	cLEC	1344	0.293386	82.95	Collecting	123.26	Wilcoxon rank sum test with continuity correction	two.sided	50167.5	-21.26	-47.44	1.78007	0.0867579	1
Endothelial/Stromal Cells (Day 14)	Collecting	84	0.0183366	123.26	Epithelial	0.93	Wilcoxon rank sum test with continuity correction	two.sided	25597	117.92	98.7399	149.94	6.06241e-32	1.69748e-30
Endothelial/Stromal Cells (Day 14)	Collecting	84	0.0183366	123.26	T cell	0.97	Wilcoxon rank sum test with continuity correction	two.sided	25780	118.1	98.96	150.14	9.38697e-32	2.62835e-30
Endothelial/Stromal Cells (Day 14)	Collecting	84	0.0183366	123.26	Ptx3_LEC	8.29	Wilcoxon rank sum test with continuity correction	two.sided	99910	71.5938	46.16	101.52	3.79551e-11	1.06274e-09
Endothelial/Stromal Cells (Day 14)	Collecting	84	0.0183366	123.26	fLEC	179.98	Wilcoxon rank sum test with continuity correction	two.sided	2725	-62.4482	-102.44	-21.82	0.00149407	0.0418341
Endothelial/Stromal Cells (Day 14)	Epithelial	333	0.0726916	0.93	Ptx3_LEC	8.29	Wilcoxon rank sum test with continuity correction	two.sided	75807	-6.54004	-9.21997	-4.57998	1.24521e-97	3.48657e-96
Endothelial/Stromal Cells (Day 14)	Epithelial	333	0.0726916	0.93	fLEC	179.98	Wilcoxon rank sum test with continuity correction	two.sided	216	-178.66	-202.22	-154.72	1.03143e-46	2.888e-45
Endothelial/Stromal Cells (Day 14)	Epithelial	333	0.0726916	0.93	T cell	0.97	Wilcoxon rank sum test with continuity correction	two.sided	53177	-0.0400105	-0.139946	0.0399676	0.268314	1
Endothelial/Stromal Cells (Day 14)	fLEC	90	0.0196464	179.98	T cell	0.97	Wilcoxon rank sum test with continuity correction	two.sided	30120	178.84	155.02	202.32	2.148e-47	6.01439e-46
Endothelial/Stromal Cells (Day 14)	fLEC	90	0.0196464	179.98	Ptx3_LEC	8.29	Wilcoxon rank sum test with continuity correction	two.sided	129047	138.82	118.18	163.24	9.87407e-31	2.76474e-29
Endothelial/Stromal Cells (Day 14)	Ptx3_LEC	1667	0.363894	8.29	T cell	0.97	Wilcoxon rank sum test with continuity correction	two.sided	485666	6.75992	4.74001	9.44004	2.70501e-100	7.57402e-99
Endothelial/Stromal Cells (Day 14)	T cell	336	0.0733464	0.97	B cell	1.03	Wilcoxon rank sum test with continuity correction	two.sided	61658	-0.0600369	-0.14003	0.0199575	0.110361	1

### Sheet: Fibroblast_Stromal_Day_2
Sample	Cell type 1	n cells 1	frac cells 1	Median rel ova 1	Cell type 2	Median rel ova 2	method	alternative	statistic	estimate	conf.low	conf.high	p.value	p_adj
Fibroblast/Stromal Cells (Day 2)	B cell	78	0.19697	0.939394	CD34+SC	13.5657	Wilcoxon rank sum test with continuity correction	two.sided	1108	-12.6869	-19.1515	-9.65655	4.36633e-28	2.6198e-27
Fibroblast/Stromal Cells (Day 2)	B cell	78	0.19697	0.939394	Cxcl9+TRC	12.0909	Wilcoxon rank sum test with continuity correction	two.sided	483	-11.0378	-19.4949	-1.45454	1.09589e-06	6.57536e-06
Fibroblast/Stromal Cells (Day 2)	CD34+SC	193	0.487374	13.5657	T cell	1.06061	Wilcoxon rank sum test with continuity correction	two.sided	16802.5	12.7273	9.93943	18.8687	1.05099e-31	6.30591e-31
Fibroblast/Stromal Cells (Day 2)	CD34+SC	193	0.487374	13.5657	Cxcl9+TRC	12.0909	Wilcoxon rank sum test with continuity correction	two.sided	3412	2.56569	-1.85851	8.96964	0.20985	1
Fibroblast/Stromal Cells (Day 2)	Cxcl9+TRC	31	0.0782828	12.0909	T cell	1.06061	Wilcoxon rank sum test with continuity correction	two.sided	2306.5	11.0303	1.47482	19.6161	1.2096e-06	7.25762e-06
Fibroblast/Stromal Cells (Day 2)	T cell	94	0.237374	1.06061	B cell	0.939394	Wilcoxon rank sum test with continuity correction	two.sided	3827	0.0605882	-0.161561	0.242432	0.621502	1

### Sheet: Fibroblast_Stromal_Day_14
Sample	Cell type 1	n cells 1	frac cells 1	Median rel ova 1	Cell type 2	Median rel ova 2	method	alternative	statistic	estimate	conf.low	conf.high	p.value	p_adj
Fibroblast/Stromal Cells (Day 14)	B cell	394	0.162207	1.03	CD34+SC	1.83	Wilcoxon rank sum test with continuity correction	two.sided	128606	-0.699961	-0.85998	-0.540005	3.42271e-27	9.5836e-26
Fibroblast/Stromal Cells (Day 14)	B cell	394	0.162207	1.03	Nr4a1+SC	2.27	Wilcoxon rank sum test with continuity correction	two.sided	19589.5	-1.09998	-1.57999	-0.719949	3.72814e-16	1.04388e-14
Fibroblast/Stromal Cells (Day 14)	B cell	394	0.162207	1.03	Fibroblast	0.77	Wilcoxon rank sum test with continuity correction	two.sided	27102.5	0.240027	0.139961	0.359963	1.28419e-05	0.000359574
Fibroblast/Stromal Cells (Day 14)	B cell	394	0.162207	1.03	FDC	0.91	Wilcoxon rank sum test with continuity correction	two.sided	28464.5	0.119976	3.81483e-05	0.220037	0.0405403	1
Fibroblast/Stromal Cells (Day 14)	B cell	394	0.162207	1.03	NK	1.05	Wilcoxon rank sum test with continuity correction	two.sided	30295.5	-0.0200241	-0.139967	0.0799973	0.624071	1
Fibroblast/Stromal Cells (Day 14)	B cell	394	0.162207	1.03	PvC	1.07	Wilcoxon rank sum test with continuity correction	two.sided	18149	-0.0399631	-0.180028	0.119984	0.647337	1
Fibroblast/Stromal Cells (Day 14)	CD34+SC	1035	0.426101	1.83	T cell	0.97	Wilcoxon rank sum test with continuity correction	two.sided	244698	0.759939	0.600033	0.920042	2.86625e-29	8.02551e-28
Fibroblast/Stromal Cells (Day 14)	CD34+SC	1035	0.426101	1.83	Fibroblast	0.77	Wilcoxon rank sum test with continuity correction	two.sided	85070	0.920043	0.680033	1.20006	3.93166e-19	1.10086e-17
Fibroblast/Stromal Cells (Day 14)	CD34+SC	1035	0.426101	1.83	FDC	0.91	Wilcoxon rank sum test with continuity correction	two.sided	94860.5	0.78006	0.560059	1.04005	5.91298e-15	1.65564e-13
Fibroblast/Stromal Cells (Day 14)	CD34+SC	1035	0.426101	1.83	NK	1.05	Wilcoxon rank sum test with continuity correction	two.sided	109956	0.659941	0.440025	0.899947	2.77508e-12	7.77022e-11
Fibroblast/Stromal Cells (Day 14)	CD34+SC	1035	0.426101	1.83	PvC	1.07	Wilcoxon rank sum test with continuity correction	two.sided	63877.5	0.599963	0.339952	0.899944	1.34007e-06	3.75221e-05
Fibroblast/Stromal Cells (Day 14)	CD34+SC	1035	0.426101	1.83	Nr4a1+SC	2.27	Wilcoxon rank sum test with continuity correction	two.sided	79349.5	-0.360018	-0.720072	-0.0800627	0.0120796	0.338227
Fibroblast/Stromal Cells (Day 14)	FDC	129	0.0531083	0.91	Nr4a1+SC	2.27	Wilcoxon rank sum test with continuity correction	two.sided	5979	-1.13998	-1.74001	-0.69997	3.55212e-12	9.94594e-11
Fibroblast/Stromal Cells (Day 14)	FDC	129	0.0531083	0.91	NK	1.05	Wilcoxon rank sum test with continuity correction	two.sided	8720	-0.14003	-0.279915	-0.0199996	0.0354895	0.993706
Fibroblast/Stromal Cells (Day 14)	FDC	129	0.0531083	0.91	Fibroblast	0.77	Wilcoxon rank sum test with continuity correction	two.sided	7999	0.120067	5.04831e-05	0.25998	0.0494656	1
Fibroblast/Stromal Cells (Day 14)	FDC	129	0.0531083	0.91	PvC	1.07	Wilcoxon rank sum test with continuity correction	two.sided	5365.5	-0.140049	-0.339946	0.0200181	0.112109	1
Fibroblast/Stromal Cells (Day 14)	FDC	129	0.0531083	0.91	T cell	0.97	Wilcoxon rank sum test with continuity correction	two.sided	20497	-0.0599895	-0.160066	0.0600196	0.36526	1
Fibroblast/Stromal Cells (Day 14)	Fibroblast	108	0.0444627	0.77	Nr4a1+SC	2.27	Wilcoxon rank sum test with continuity correction	two.sided	4175.5	-1.30001	-1.97994	-0.819969	4.44309e-15	1.24406e-13
Fibroblast/Stromal Cells (Day 14)	Fibroblast	108	0.0444627	0.77	NK	1.05	Wilcoxon rank sum test with continuity correction	two.sided	6029	-0.260058	-0.38006	-0.140049	4.86769e-05	0.00136295
Fibroblast/Stromal Cells (Day 14)	Fibroblast	108	0.0444627	0.77	T cell	0.97	Wilcoxon rank sum test with continuity correction	two.sided	14402.5	-0.179999	-0.280021	-0.0799803	0.00125848	0.0352375
Fibroblast/Stromal Cells (Day 14)	Fibroblast	108	0.0444627	0.77	PvC	1.07	Wilcoxon rank sum test with continuity correction	two.sided	3787.5	-0.260059	-0.459952	-0.0999311	0.00130994	0.0366785
Fibroblast/Stromal Cells (Day 14)	NK	158	0.0650473	1.05	Nr4a1+SC	2.27	Wilcoxon rank sum test with continuity correction	two.sided	8236.5	-1.01661	-1.60007	-0.580018	2.8341e-10	7.93548e-09
Fibroblast/Stromal Cells (Day 14)	NK	158	0.0650473	1.05	PvC	1.07	Wilcoxon rank sum test with continuity correction	two.sided	7459.5	-1.84794e-05	-0.199941	0.159959	0.936362	1
Fibroblast/Stromal Cells (Day 14)	NK	158	0.0650473	1.05	T cell	0.97	Wilcoxon rank sum test with continuity correction	two.sided	29033.5	0.0999485	-0.0199813	0.199972	0.0925448	1
Fibroblast/Stromal Cells (Day 14)	Nr4a1+SC	174	0.0716344	2.27	T cell	0.97	Wilcoxon rank sum test with continuity correction	two.sided	42568.5	1.13994	0.75999	1.62002	2.85035e-17	7.98099e-16
Fibroblast/Stromal Cells (Day 14)	Nr4a1+SC	174	0.0716344	2.27	PvC	1.07	Wilcoxon rank sum test with continuity correction	two.sided	11356.5	0.960046	0.500023	1.68002	4.00707e-07	1.12198e-05
Fibroblast/Stromal Cells (Day 14)	PvC	95	0.0391107	1.07	T cell	0.97	Wilcoxon rank sum test with continuity correction	two.sided	17335.5	0.0999433	-0.0599322	0.260051	0.199559	1
Fibroblast/Stromal Cells (Day 14)	T cell	336	0.138329	0.97	B cell	1.03	Wilcoxon rank sum test with continuity correction	two.sided	61658	-0.0600369	-0.14003	0.0199575	0.110361	1
